# Cell type-specific control of secondary cell wall formation by Musashi-type translational regulators in Arabidopsis

**DOI:** 10.1101/2023.03.20.532888

**Authors:** Alicia Kairouani, Dominique Pontier, Claire Picart, Fabien Mounet, Yves Martinez, Lucie Le-Bot, Mathieu Fanuel, Philippe Hammann, Lucid Belmudes, Rémy Merret, Jacinthe Azevedo, Marie-Christine Carpentier, Dominique Gagliardi, Yohann Couté, Richard Sibout, Natacha Bies-Etheve, Thierry Lagrange

**Author notes:** Correspondence to: Natacha Bies-Etheve, Thierry Lagrange (ORCiD: 0000-0003-3090-0918). These authors contributed equally to this work (Alicia Kairouani, Dominique Pontier).

## Abstract

Deciphering the mechanism of secondary cell wall/SCW formation in plants is key to understanding their development and the molecular basis of biomass recalcitrance. Although transcriptional regulation is essential for SCW formation, little is known about the implication of post-transcriptional mechanisms in this process. Here we report that two *bonafide* RNA-binding proteins homologous to the animal translational regulator Musashi, MSIL2 and MSIL4, function redundantly to control SCW formation in Arabidopsis. MSIL2/4 interactomes are similar and enriched in proteins involved in mRNA binding and translational regulation. MSIL2/4 mutations alter SCW formation in the fibers, leading to a reduction in lignin deposition, and an increase of 4-*O*-glucuronoxylan methylation. In accordance, quantitative proteomics of stems reveal an overaccumulation of glucuronoxylan biosynthetic machinery, including GXM3, in the *msil2/4* mutant stem. We showed that MSIL4 immunoprecipitates *GXM* mRNAs, suggesting a novel aspect of SCW regulation, linking post-transcriptional control to the regulation of SCW biosynthesis genes.
