## Supplementary file 2 for "Cell type-specific control of secondary cell wall formation by Musashi-type translational regulators in Arabidopsis"

### Sheet: FTIR
	Wave numbers from FT-IR absorption spectra and their related compounds reported in literature. We identified wave numbers involved in differences between controls and msil2/4 mutant lines absorption spectra, based on PLS-DA loadings contribution to PC1 axis explaining samples separation (see Figure 4-figure supplement 1D).
	n°	WN (cm-1)	Meaning Bound	Related compound	References
	1	1730-1742	CO stretch carboxylic acid	hemicellulose	Adamafio et al., 2013 Asian Journal of Scientific Research: 6, 812-818.
	2	1730-1742	CO stretch unconjugated ketones	lignin	Adamafio et al., 2013 Asian Journal of Scientific Research: 6, 812-818.
	3	1717-1737	CO strech, unconjugated keton,c arboxyl and ester groups	lignin	Sammons et al., 2013 Bioresources: 8, 2752–2767; Liu et al., 2015 Sci. Rep: 5,17210; Stark et al., 2016 In Lignin in Polymer, Elsevier: Amsterdam, pp. 49–66.
	4	1720		phenolic ester	Alonso-Simón et al., 2011 Plant Signal Behav: 6: 1104-10; Largo-Gosens et al., 2014 Front Plant Sci: 5: 303.
	5	1667-1670	ring conjugated CO stretch of coniferalhdehyde/sinapaldehyde	lignin	Sammons et al., 2013 Bioresources: 8, 2752–2767; Stark et al., 2016 In Lignin in Polymer, Elsevier: Amsterdam, pp. 49–66.
	6	1643-1645	ring conjugated CC stretch of coniferyl/sinapyl alcohol	lignin	Stark et al., 2016 In Lignin in Polymer, Elsevier: Amsterdam, pp. 49–66.
	7	1636-1638	absorbed water	cellulose	Adamafio et al., 2013 Asian Journal of Scientific Research: 6, 812-818.
	8	1630-1640	C=O stretch Conjugated carbonyl	lignin	Mouille et al., 2003 Plant J: 35, 393–404; Alonso-Simón et al., 2011 Plant Signal Behav: 6:1104-10; Largo-Gosens et al., 2014 Front Plant Sci: 5: 303.
	9	1600-1630		pectins	Alonso-Simón et al., 2011 Plant Signal Behav: 6: 1104-10; Largo-Gosens et al., 2014 Front Plant Sci: 5: 303.
	10	1596-1600	aryl ring stretch symmetric	lignin	Stark et al., 2016 In Lignin in Polymer, Elsevier: Amsterdam, pp. 49–66.
	11	1595-1610	aromatic ring	lignin	Adamafio et al., 2013 Asian Journal of Scientific Research: 6, 812-818; Largo-Gosens et al., 2014 Front Plant Sci: 5:303.
	12	1588-1600	aromatic skeletal	lignin	Adamafio et al., 2013 Asian Journal of Scientific Research: 6, 812-818.
	13	1530-1540		lignin	Largo-Gosens et al., 2014 Front Plant Sci: 5:303.
	14	1506-1513	aryl ring stretch asymmetric	lignin	Stark et al., 2016 In Lignin in Polymer, Elsevier: Amsterdam, pp. 49–66.
	15	1500-1510	aromatic skeletal	lignin	Adamafio et al., 2013 Asian Journal of Scientific Research: 6, 812-818; Sammons et al., 2013 Bioresources: 8, 2752–2767.
	16	1464-1466	CH deformation asymmetric	lignin	Stark et al., 2016 In Lignin in Polymer, Elsevier: Amsterdam, pp. 49–66.
	17	1452-1462	CH asymmetrci deformation	lignin	Adamafio et al., 2013 Asian Journal of Scientific Research: 6, 812-818.
	18	1452-1462	CH2 symmetric bending	hemicellulose	Adamafio et al., 2013 Asian Journal of Scientific Research: 6, 812-818.
	19	1422-1430	aromatic ring strectching with in plane CH deformation	lignin	Alonso-Simón et al., 2011 Plant Signal Behav: 6:1104-10; Sammons et al., 2013 Bioresources: 8, 2752–2767; Largo-Gosens et al., 2014 Front Plant Sci: 5, 303; Stark et al., 2016 In Lignin in Polymer, Elsevier: Amsterdam, pp. 49–66.
	21	1421-1430	COH bending	cellulose	Adamafio et al., 2013 Asian Journal of Scientific Research: 6, 812-818.
	22	1421-1430	COO- stretch	hemicelluloses	Adamafio et al., 2013 Asian Journal of Scientific Research: 6, 812-818.
	23	1410-1420		pectins	Alonso-Simón et al., 2011 Plant Signal Behav: 6:1104-10; Chargot & Zdunek, 2013 Food Biophys: 8, 29–42; Largo-Gosens et al., 2014 Front Plant Sci: 5:303.
	24	1379-1428	aromatical skeletal vibration combined with CH in plane deformation	lignin	Sammons et al., 2013 Bioresources: 8, 2752–2767.
	25	1371	xyloglucan	hemicellulose	Alonso-Simón et al., 2011 Plant Signal Behav: 6:1104-10; Largo-Gosens et al., 2014 Front Plant Sci: 5: 303.
	26	1367-1375	OCH3CH deformation symmetric	lignin	Casas et al., 2012 J. Chem. Technol. Biotechnol: 87, 472–480; Stark et al., 2016 In Lignin in Polymer, Elsevier: Amsterdam, 2016; pp. 49–66.
	27	1367		cellulose	Alonso-Simón et al., 2011 Plant Signal Behav: 6:1104-10; Largo-Gosens et al., 2014 Front Plant Sci: 5:303.
	28	1365-1372	aliphatic CH	lignin	Adamafio et al., 2013 Asian Journal of Scientific Research: 6, 812-818.
	29	1365-1372	CH bending	cellulose/hemicelluloses	Adamafio et al., 2013 Asian Journal of Scientific Research: 6, 812-818.
	30	1354-1364	CH bending ?	celulose	Adamafio et al., 2013 Asian Journal of Scientific Research: 6, 812-818.
	31	1330	aryl ring breathing with CO strech, S units	lignin	Stark et al., 2016 In Lignin in Polymer, Elsevier: Amsterdam, pp. 49–66; Sammons et al., 2013 Bioresources: 8, 2752–2767.
	32	1320		cellulose	Alonso-Simón et al., 2011 Plant Signal Behav: 6:1104-10; Largo-Gosens et al., 2014 Front Plant Sci: 5:303.
	33	1317	xyloglucan	hemicellulose	Alonso-Simón et al., 2011 Plant Signal Behav: 6:1104-10; Largo-Gosens et al., 2014 Front Plant Sci: 5:303.
	34	1312-1316	CH2 wagging	cellulose	Adamafio et al., 2013 Asian Journal of Scientific Research: 6, 812-818.
	35	1280	CH bending	cellulose	Adamafio et al., 2013 Asian Journal of Scientific Research: 6, 812-818.
	36	1158-1162	COC asymetric stretch	cellulose/hemicelluloses	Adamafio et al., 2013 Asian Journal of Scientific Research: 6, 812-818, Largo-Gosens et al., 2014 Front Plant Sci: 5:303; Alonso-Simón et al., 2011 Plant Signal Behav: 6:1104-10.
	37	1146		pectin	Alonso-Simón et al., 2011 Plant Signal Behav: 6:1104-10; Largo-Gosens et al., 2014 Front Plant Sci: 5:303.
	38	1140-1160	CH in G ring	lignin	Sammons et al., 2013 Bioresources: 8, 2752–2767; Stark et al., 2016 In Lignin in Polymer, Elsevier: Amsterdam, pp. 49–66.
	39	1139	arabinogalactan	hemicellulose	Largo-Gosens et al., 2014 Front Plant Sci: 5:303.
	40	1125-1166	CO strecth in ester group of HGS lignin	lignin	Sammons et al., 2013 Bioresources: 8, 2752–2767.
	41	1125	aromatic CH deformation of G units	lignin	Sammons et al., 2013 Bioresources: 8, 2752–2767; Stark et al., 2016 In Lignin in Polymer, Elsevier: Amsterdam, pp. 49–66.
	42	1110-1128	aromatic CH deformation of S units	lignin	Sammons et al., 2013 Bioresources: 8, 2752–2767, Casas et al., 2012 J. Chem. Technol. Biotechnol: 87, 472–480.
	43	1120	xyloglucan	hemicellulose	Alonso-Simón et al., 2011 Plant Signal Behav: 6:1104-10; Largo-Gosens et al., 2014 Front Plant Sci: 5:303.
	44	1109		cellulose	Largo-Gosens et al., 2014 Front Plant Sci: 5:303.
	45	1100	pectin acetylester	pectin	Alonso-Simón et al., 2011 Plant Signal Behav: 6:1104-10; Chargot & Zdunek, 2013 Food Biophys: 8, 29–42; Largo-Gosens et al., 2014 Front Plant Sci: 5: 303.
	46	1075-1086	C-O secondary alcohols	lignin	Sammons et al., 2013 Bioresources: 8, 2752–2767; Stark et al., 2016 In Lignin in Polymer, Elsevier: Amsterdam, pp. 49–66.
	47	1078	xyloglucan	hemicellulose	Alonso-Simón et al., 2011 Plant Signal Behav: 6:1104-10;; Largo-Gosens et al., 2014 Front Plant Sci: 5:303.
	48	1060		cellulose	Alonso-Simón et al., 2011 Plant Signal Behav: 6:1104-10;; Largo-Gosens et al., 2014 Front Plant Sci: 5:303.
	49	1047	pectin acetylester	pectin	Largo-Gosens et al., 2014 Front Plant Sci: 5: 303.
	50	1043	arabinogalactan	hemicellulose	Largo-Gosens et al., 2014 Front Plant Sci: 5: 303.
	51	1040		cellulose	Alonso-Simón et al., 2011 Plant Signal Behav: 6:1104-10; Largo-Gosens et al., 2014 Front Plant Sci: 5: 303.
	52	1041	xyloglucan	hemicellulose	Alonso-Simón et al., 2011 Plant Signal Behav: 6:1104-10; Largo-Gosens et al., 2014 Front Plant Sci: 5: 303.
	53	1035-1050	aromatic CH	lignin	Stark et al., 2016 In Lignin in Polymer, Elsevier: Amsterdam, pp. 49–66.
	54	1030_1035	C-O primary alcohols	lignin	Sammons et al., 2013 Bioresources: 8, 2752–2767.
	55	1017	pectin acetylester	pectin	Largo-Gosens et al., 2014 Front Plant Sci: 5:303.
	56	1014		pectin	Alonso-Simón et al., 2011 Plant Signal Behav: 6:1104-10; Largo-Gosens et al., 2014 Front Plant Sci: 5: 303.
	57	990		cellulose	Largo-Gosens et al., 2014 Front Plant Sci: 5: 303.
	58	975		hemicellulose	Alonso-Simón et al., 2011 Plant Signal Behav: 6: 1104-10.
	59	966-990	CH-CH bending	lignin	Sammons et al., 2013 Bioresources: 8, 2752–2767.																								Sammons et al., 2013
	60	952		pectin	Alonso-Simón et al., 2011 Plant Signal Behav: 6:1104-10; Largo-Gosens et al., 2014 Front Plant Sci: 5: 303.
	61	945		hemicellulose	Alonso-Simón et al., 2011 Plant Signal Behav: 6: 1104-10.
	62	900		cellulose	Alonso-Simón et al., 2011 Plant Signal Behav: 6: 1104-10.
