## Supplementary file 3 for "Cell type-specific control of secondary cell wall formation by Musashi-type translational regulators in Arabidopsis"

### Sheet: Up
Genes upregulated in msil2/4( log2FC>1.5, P value < 0.05)
gene	Col0-1	Col0-2	msil2/4-1	msil2/4-2	Col0-Av	msil2/4-Av	log2FC_msilvsCol	Annotation
AT2G14610	0.09	1.34	119.19	535.9	0.796729	302.49	8.56858	pathogenesis-related gene 1
AT3G16450	0.03	0.24	10.69	31.07	0.142486	19.3067	7.08213	JAL33
AT2G38530	0.37	0.31	70.05	25.25	0.358288	45.4412	6.98674	LTP2
AT2G38380	0	0.28	24.76	10.78	0.154233	16.9	6.77577	PER22
AT5G44430	1.12	8.11	92.46	860.43	4.99012	436.313	6.45014	PDF1.2C
AT4G36430	0.1	0.77	48.3	17.64	0.469841	31.4357	6.06409	PER49
AT5G39120	0.93	1.54	101.48	78.75	1.31696	84.9707	6.01168	Germin-like protein subfamily 1 member 15
AT5G52390	0.31	2.37	123.16	67.57	1.44543	90.1918	5.96342	PAR1 protein
AT3G49340	0.03	0.32	13.89	7.9	0.187064	10.2983	5.78273	Cysteine protease-like protein
AT4G11650	0.82	3.01	94.07	110.75	2.05959	95.8978	5.54107	OSM34
AT1G76930	7.6	17.52	457.71	788.09	13.4791	581.767	5.43165	EXT1
AT5G09530	0.12	0.48	13.74	16.25	0.326052	14.0515	5.42948	PELPK1
AT4G21840	0.2	1.24	25.9	38.19	0.779181	29.8997	5.26203	MSRB8
AT4G12500	0	0.65	13.23	14.47	0.356124	13.0078	5.19086	pEARLI1-like lipid transfer protein 3
AT3G15950	0.38	0.85	14.71	36.92	0.656656	23.924	5.18718	NAI2
AT4G12490	0	1.48	32.54	29.49	0.806854	29.201	5.17756	pEARLI1-like lipid transfer protein 2
AT5G24540	0.06	0.29	8.01	5.84	0.183749	6.52398	5.14994	BGLU31
AT3G49110	6.19	1.98	105.98	190.36	4.27371	138.071	5.01378	PER33
AT2G05440	18.52	7.25	561.09	203.79	15.2338	409.45	4.74834	NA
AT2G38540	9.87	1.64	62.82	337.14	5.99796	183.984	4.93897	LTP1
AT5G44420	11.74	73.19	363.26	2251.48	45.8802	1200.39	4.70949	PDF1.2A
AT1G74670	0.84	0	10.65	13.05	0.43183	11.0871	4.68227	GASA6
AT1G66700	0.37	1.08	26.39	14.42	0.778871	19.3539	4.63509	PXMT1
AT4G08770	0.75	5.84	84.66	102.09	3.56427	87.3994	4.61595	PER37
AT2G18660	1.31	0.8	37.72	17.53	1.10933	26.2081	4.56225	EGC2
AT3G09270	0.04	0.52	6.53	8.54	0.305459	7.04212	4.52696	GSTU8
AT3G49620	3.57	4.86	35.57	183.74	4.48363	100.71	4.48939	DIN11
AT4G38080	0.06	1.5	18.84	20.92	0.84625	18.6775	4.46407	NA
AT3G26830	1.47	4.54	77.48	52.45	3.24952	61.3506	4.23878	CYP71B15
AT3G47480	0.84	2.33	31.41	36.46	1.69767	31.7971	4.22726	CML47
AT2G26010	13.23	39.56	240.6	869.48	28.3577	512.201	4.1749	PDF1.3
AT1G14250	0.28	1.26	6.94	23.19	0.830297	13.9127	4.06663	APY5
AT5G55450	7.44	8.68	157.71	143.86	8.57972	141.994	4.04875	Bifunctional inhibitor/lipid-transfer protein
AT2G43610	0.25	0.23	5.5	2.91	0.252075	3.98738	3.98352	Chitinase family protein
AT4G21850	0.9	6.04	29.36	89.78	3.75466	55.0836	3.87487	MSRB9
AT5G06730	0.39	0.18	4.69	4.51	0.298345	4.32047	3.85614	PER54
AT2G15220	0.3	0.62	10.83	3.65	0.490062	6.88934	3.81333	NA
AT3G16460	1.88	3.18	16.27	59.91	2.70024	35.1188	3.70109	JAL34
AT4G17030	2.02	0.26	8.01	24.92	1.18623	15.2113	3.68068	EXLB1
AT4G08780	2.22	5.41	54.01	54.84	4.08613	51.083	3.64404	PER38
AT1G59930	0.53	1.25	9.18	13.34	0.953909	10.5131	3.46219	MADS-box family protein
AT2G43570	14.58	22.21	276.02	172	19.6214	211.868	3.43267	CHI
AT3G22600	0.32	2.85	18.43	20.17	1.71707	18.0963	3.39767	LTPG5
AT3G12500	13.09	36.27	200.28	362.97	26.5182	262.268	3.30598	CHI-B
AT1G68620	0.3	0.98	5.94	8.14	0.692417	6.58709	3.24993	CXE6
AT5G10760	20.16	19.04	227.95	188.94	20.7708	196.287	3.24034	AED1
AT3G32980	1.46	3.57	26.23	27.23	2.69756	25.0901	3.21739	PER32
AT5G05340	1.74	9.08	59.07	56.35	5.84873	54.3278	3.21549	PER52
AT1G71050	2.04	0.74	11.7	16.64	1.45625	13.2249	3.18293	HIPP20
AT2G38870	3.55	2.23	38.2	19.94	3.04715	27.5577	3.17692	Serine protease inhibitor
AT4G10500	9.17	9.36	102.16	85.52	9.83641	88.4455	3.16859	DLO1
AT1G79450	0.78	0.72	7.65	5.44	0.796103	6.17257	2.95485	ALIS5
AT1G26420	0.6	0.72	6.8	4.3	0.700498	5.24332	2.90403	FOX5
AT4G12480	4.44	5.65	42.28	39.44	5.37359	38.472	2.83985	EARLI1
AT5G22530	0.39	1.5	8.91	6.5	1.01757	7.27533	2.83789	NA
AT5G03350	6.28	8.44	32.14	88.14	7.83675	55.6864	2.829	LLP
AT5G22570	0.23	2.58	11.18	11.15	1.51811	10.4843	2.78788	WRKY38
AT1G19830	0.73	0.29	2.69	5.13	0.533672	3.63679	2.76864	SAUR54
AT5G48540	1.29	0.78	6.98	8.6	1.09381	7.2889	2.73634	CRRSP55
AT2G23540	0.48	0.64	3.89	4.37	0.596023	3.86584	2.69734	GDSL-like Lipase/Acylhydrolase superfamily protein
AT5G41830	0.56	0.9	6.48	4.22	0.780575	5.04805	2.69312	RNI-like superfamily protein
AT5G60800	3.19	3.23	23.77	23.05	3.40028	21.9676	2.69165	HIPP03
AT1G75040	142.97	173.33	1396.99	872.72	168.13	1072.19	2.67291	pathogenesis-related gene 5
AT3G26470	0.59	0.48	5.2	2.38	0.567477	3.6012	2.66584	NA
AT3G60540	1.44	1.36	10.29	9.52	1.4874	9.31715	2.64709	Preprotein translocase Sec, Sec61-beta subunit protein
AT4G14465	1.67	1.78	15.99	8.16	1.83018	11.452	2.64554	AHL20
AT1G01680	0.51	0.97	5.18	5.16	0.79289	4.85187	2.61335	PUB54
AT5G63180	1.48	0.59	4.25	10.01	1.0861	6.6084	2.60515	Pectin lyase-like superfamily protein
AT3G28580	3.64	3.37	26.56	20.47	3.70681	22.1377	2.57826	AAA-ATPase
AT3G25190	1.05	0.98	8.39	5.03	1.07898	6.35241	2.55763	VTL5
AT5G65790	0.64	0.71	4.16	4.84	0.717429	4.21368	2.55417	RNA helicase
AT1G09932	2.78	1.43	14.89	12.13	2.21278	12.716	2.52271	Phosphoglycerate mutase family protein
AT1G26770	1.79	1.72	7.71	15.15	1.85959	10.6217	2.51395	EXPA10
AT2G02010	0.38	0.78	4.13	3.3	0.621612	3.496	2.49162	GAD4
AT2G42800	1.6	1.26	8.89	9.17	1.51462	8.48127	2.48532	RLP29
AT5G64000	3.4	2.57	22.66	14.37	3.15435	17.4929	2.47136	SAL2
AT5G13320	0.89	2.33	7.32	12.45	1.72392	9.20869	2.4173	GH3.12
AT5G13080	2.13	6.8	27.02	26.58	4.79902	25.1659	2.39066	WRKY75
AT2G04100	1	1.94	8.17	9.33	1.56881	8.20365	2.3866	DTX6
AT2G43620	2.04	1.11	9.49	8.94	1.65989	8.66325	2.38382	Endochitinase
AT2G04450	1.54	2.87	12.58	13.08	2.35356	12.0313	2.35388	NUDT6
AT4G15390	3.2	4.04	27.87	13.17	3.85679	19.4965	2.33774	HSR201 like protein
AT5G54510	1.54	1.95	5.02	15.27	1.86149	9.37863	2.33292	GH3.6
AT3G57460	1.78	2.6	12.14	12.85	2.33253	11.7151	2.3284	catalytics;metal ion binding
AT4G13900	0.59	0.76	4.19	3.42	0.715559	3.57978	2.32273	NA
AT3G13790	2.32	1.88	12.3	11.12	2.22413	11.0051	2.30686	Glycosyl hydrolases family 32 protein
AT5G59990	1.57	1.39	8.01	8.42	1.56859	7.69774	2.29496	CCT motif family protein
AT3G25010	6.08	4.62	33.41	25.1	5.6549	27.5898	2.28656	RLP41
AT1G80130	2.11	2.78	16.16	10.02	2.60329	12.3747	2.24899	Tetratricopeptide repeat (TPR)-like superfamily
AT5G02780	1.61	2.59	11.9	10.49	2.23592	10.5275	2.23523	GSTL1
AT1G01190	0.98	2.02	10.13	5.13	1.6022	7.23345	2.17463	CYP78A8
AT4G23150	8.36	7.13	47.58	30.62	8.1952	36.9461	2.17257	CRK7
AT4G25000	17.51	18.64	106.96	76.02	19.1701	86.2334	2.16939	AMY1
AT3G29590	1.08	2.04	6.77	9.15	1.66803	7.44126	2.1574	5MAT
AT1G43910	4.04	2.71	17.76	15.31	3.56508	15.5545	2.12533	AAA-ATPase
AT2G16890	1.9	1.1	6.59	7.87	1.58102	6.77198	2.09872	UGT90A1
AT1G07610	2.63	4.81	21.17	14.56	3.97422	16.8651	2.0853	MT1C
AT1G31710	4.3	6.25	12.86	37.4	5.62558	23.25	2.04716	CuAOalpha3
AT4G13840	3.36	2.47	9.92	17.38	3.07749	12.6907	2.04394	CER26
AT5G46730	1.53	1.24	4.73	8.01	1.45997	5.91502	2.01845	glycine-rich protein
AT1G77510	13.19	15.36	68.63	61.84	15.1859	61.4108	2.01576	PDIL1-2
AT3G50770	5.91	8.44	30.72	34.42	7.64357	30.5157	1.99723	CML41
AT4G11890	2.31	1.85	11.45	7.12	2.19697	8.76755	1.99666	CRK45
AT1G54000	11.81	7.79	30.96	56.14	10.3368	40.5348	1.97137	GLL22
AT1G06180	2.82	2.91	9.7	15.7	3.03723	11.8488	1.96391	MYB13
AT1G66960	1.52	0.92	5.18	5.45	1.28028	4.98514	1.96118	LUP5
AT3G45860	7.3	5.42	20.69	35.04	6.71407	25.9467	1.95029	CRK4
AT5G01900	0.65	10.69	19.43	30	6.15849	23.0942	1.90688	WRKY62
AT5G42930	0.52	1.22	2.58	4.91	0.932988	3.47968	1.89902	alpha/beta-Hydrolases superfamily protein
AT4G29700	8.24	8.92	17.77	55.66	9.10468	33.9128	1.89715	TIR1
AT4G29520	7.09	7.57	29.65	32.07	7.77607	28.9416	1.89603	NA
AT5G12900	2.26	1.35	5.79	9.35	1.90087	7.06112	1.89324	IRKI
AT5G65020	26.93	31.54	78.18	170.36	31.0868	115.469	1.89313	ANN2
AT1G58225	45.76	28.03	184.58	119.32	38.8808	143.616	1.88509	NA
AT4G13540	11.43	2.64	33.3	23.89	7.33614	26.9655	1.87802	NA
AT2G21850	1.16	1.61	5.46	6.05	1.47655	5.39862	1.87036	NA
AT1G80820	1.83	2.73	6.94	12.13	2.43596	8.88721	1.86724	CCR2
AT5G08020	1.19	0.98	2.95	5.97	1.14682	4.14513	1.85378	RPA1B
AT1G35210	1.9	4.6	14.26	12.05	3.48585	12.3959	1.83027	ASK6
AT3G28540	9.49	15.02	52.63	45.77	13.0653	46.2466	1.8236	AAA-ATPase
AT4G18360	0.84	2.69	7.2	7	1.89584	6.66405	1.81356	GLO5
AT1G13470	7.73	6.43	29.65	26.31	7.48514	26.2921	1.81253	Protein of unknown function (DUF1262)
AT5G24240	0.75	0.81	3.25	2.86	0.833013	2.87084	1.78506	NA
AT1G03940	0.39	1.98	3.76	5.43	1.28028	4.29697	1.74686	3AT1
AT3G50930	8.41	12.81	36.77	43.91	11.3218	37.8087	1.73962	HSR4
AT5G64810	5	13.18	31.58	37.96	9.74102	32.51	1.73874	WRKY51
AT5G61000	2.08	1.62	5.12	8.77	1.95257	6.46143	1.72648	RPA1D
AT5G42830	12.49	10.29	47.55	36.45	12.0466	39.5822	1.71623	NA
AT1G47480	2.34	1.84	7.99	7.18	2.20884	7.136	1.69182	CXE2
AT5G46050	1.53	1.75	6.29	5.64	1.7403	5.61251	1.68931	NPF5.2
AT4G23140	9.89	6.62	33.56	25.51	8.70894	27.8481	1.67701	CRK6
AT1G10657	2.35	2.61	6.04	11.91	2.6349	8.34229	1.66269	Plant protein 1589 of unknown function
AT3G57240	10.55	14.27	40.89	48.36	13.2272	41.8377	1.66129	BG3
AT1G08465	2.14	2.58	4.7	12.07	2.50744	7.76886	1.63149	YAB2
AT4G02060	3.98	4.07	9.54	18.92	4.27131	13.2308	1.63115	MCM7
AT4G30800	5.47	4.95	16.19	20.23	5.52309	17.0534	1.62651	RPS11B
AT3G23120	6.02	6.26	21.99	20.53	6.50927	19.9724	1.61744	RLP38
AT1G79680	0.67	1.15	3.27	3.05	0.972357	2.96756	1.60972	WAKL10
AT2G24490	5.57	4.88	15.05	20.96	5.53031	16.8298	1.60559	RPA2A
AT5G65640	14.89	6.99	41.05	32.69	11.4885	34.7318	1.59607	BHLH93
AT3G23730	6.6	0.49	2.2	21.91	3.67645	11.0359	1.58582	XTH16
AT1G44900	3.92	3.98	9.05	17.79	4.18569	12.4674	1.57463	MCM2
AT1G55210	57.5	48.43	158.33	195.96	56.0482	165.682	1.56368	DIR20
AT3G13470	5.9	5.84	11.08	28.62	6.22047	18.3826	1.56324	CPN60B2
AT1G07370	6.82	5.82	14.84	27.3	6.69264	19.6209	1.55175	PCNA
AT2G39030	30.1	90.28	77.9	333.68	64.7664	189.853	1.55156	NATA1
AT2G46400	5.16	7.43	22.84	18.79	6.7075	19.6146	1.54808	WRKY46
AT5G42020	41.49	38.71	122.2	142.03	42.4973	123.762	1.54213	BIP2
AT2G44790	20.28	15.14	51.47	64.8	18.7256	54.4325	1.53946	NA
AT5G39670	10.94	18.18	50.63	44.91	15.5445	44.9583	1.53218	CML46
AT2G43510	40.58	71.64	166.22	202.79	59.9307	172.665	1.52661	ATTI1
AT2G03090	15.51	9.47	38.45	42.17	13.1573	37.7617	1.52106	EXPA15
AT1G04250	5.3	1.66	14.4	7.58	3.6356	10.4056	1.5171	IAA17
AT5G24530	58.21	41.14	156.48	161.36	52.4415	149.134	1.50783	DMR6
AT4G13710	7.33	2.89	18.52	13.78	5.35693	15.2306	1.50749	NA
AT3G20440	1.91	2.1	4.22	8.74	2.12493	6.01531	1.50122	SBE3

### Sheet: Down
Genes down-regulated in msil2/4 (log2FC<-1.5, P value < 0.05)
gene	Col0-1	Col0-2	msil2/4-1	msil2/4-2	Col0-Av	msil2/4-Av	log2FC_msilvsCol	annot
AT2G36450	40.01	89.02	0.56	0.8	69.1465	0.633464	-6.77025	ERF024
AT5G10140	9.9	15.75	0.17	0.89	13.695	0.484604	-4.8207	FLC
AT3G45970	235.04	83.58	7.35	7.48	166.882	6.96177	-4.58323	EXLA1
AT2G18050	66.99	155.56	6.29	6.86	119.279	6.16815	-4.27336	histone H1-3
AT1G11362	4.06	3.53	0.5	0.28	4.01372	0.37011	-3.43891	Plant invertase
AT3G45960	80.66	53.44	7.27	6.98	70.7428	6.69343	-3.40176	EXLA3
AT1G67626	2.49	3.8	0.34	0.77	4.55289	0.514418	-3.14577	NA
AT3G16360	23.4	36.18	3.99	3.7	31.7481	3.61211	-3.13576	AHP4
AT1G05340	38.72	48.03	8.84	3.77	46.1482	5.99452	-2.94456	CYSTM1
AT5G62360	114.79	92.57	16.24	14.83	109.604	14.597	-2.90856	Plant invertase
AT1G15550	4.59	13.29	1.22	1.53	9.6145	1.28875	-2.89924	GA3OX1
AT3G50970	299.9	420.37	78.62	37.27	383.353	54.9305	-2.80299	XERO2
AT2G23120	583.02	192.22	43.73	81.53	405.827	58.2912	-2.79952	Late embryogenesis abundant protein, group 6
AT5G52310	217.93	125.87	23.71	32.09	180.961	26.0458	-2.79656	RD29A
AT5G02020	7.27	20.43	2.62	2.22	14.8692	2.27775	-2.70665	SIS
AT5G56870	101.98	169.33	19.13	28.82	144.705	22.3561	-2.69438	BGAL4
AT1G72360	52.94	109.33	15.45	13.21	86.838	13.4915	-2.68627	ERF073
AT5G47370	85.97	134.11	14.65	26.56	117.444	19.1925	-2.61336	HAT2
AT1G03870	34.2	35.81	6.87	6.15	37.1599	6.12512	-2.60094	FLA9
AT4G31800	277.57	137.28	37.33	43.09	217.919	37.6555	-2.53286	WRKY18
AT5G28610	13.05	9.72	2.85	1.86	12.0304	2.2258	-2.43429	NA
AT4G35770	22.96	28.07	2.59	8.5	27.1337	5.11936	-2.40605	STR15
AT5G10695	141.84	97.27	26.38	25.02	126.185	24.1432	-2.38585	NA
AT1G51090	9.13	5.6	2.01	1.2	7.77115	1.51892	-2.35509	Heavy metal transport/detoxification superfamily
AT5G02200	31.48	21.24	6.74	4.8	27.8246	5.45114	-2.35173	far-red-elongated hypocotyl1-like
AT5G03545	185.74	456.14	86.73	57.31	344.219	68.1003	-2.33759	Methionyl-tRNA synthetase
AT5G46590	5.08	5.17	0.97	1.37	5.43462	1.09218	-2.31497	NAC096
AT2G30040	5.26	10.79	1.49	2.25	8.58305	1.74454	-2.29864	MAPKKK14
AT1G17960	8.22	13.24	3.21	1.77	11.4463	2.35881	-2.27875	Threonyl-tRNA synthetase
AT5G20250	121.52	104.85	14.31	39.49	119.78	24.8878	-2.26688	RFS6
AT3G30122	3.2	3.4	0.81	0.75	3.50179	0.732544	-2.25711	NA
AT4G17220	94.37	224.35	45.04	31.15	170.742	35.9414	-2.2481	MAP70.5
AT1G20450	580.96	254.86	111.62	87.03	438.693	93.5956	-2.2287	ERD10
AT4G26690	82.29	35.64	13.43	14.86	61.9516	13.2794	-2.22195	GDPDL3
AT3G13750	532.19	411.43	86.79	144.7	498.569	107.811	-2.20929	BGAL1
AT4G35985	16.86	21.55	4.71	4.75	20.4411	4.44029	-2.20275	P85
AT3G54020	56.64	35.37	11.87	10.57	48.4981	10.5531	-2.20026	IPCS1
AT1G59530	12.94	12.42	3.07	3.19	13.4388	2.93511	-2.19492	BZIP4
AT1G23090	226.92	201.48	48.03	57.95	226.893	49.6359	-2.19255	SULTR3;3
AT1G80170	134.55	221.09	49.41	39.05	189.908	41.7258	-2.18629	Probable polygalacturonase
AT3G49780	145.02	178.67	37.59	43.95	172.191	38.2172	-2.17172	PSK3
AT1G20440	662.25	407.72	143.34	128.51	563.951	127.789	-2.1418	COR47
AT5G54585	26.36	50.03	8.89	11	40.8501	9.30843	-2.13373	NA
AT1G01470	351.79	222.98	77.3	71.34	302.999	69.8403	-2.11718	LEA14
AT5G02230	31.18	27.93	4.33	11.33	31.2887	7.24922	-2.10974	Haloacid dehalogenase-like hydrolase (HAD) superfamily
AT4G36850	37.6	24.36	6.51	9.78	32.6862	7.60351	-2.10394	PQ-loop repeat family protein
AT5G64260	288.16	162.68	45.92	72.73	237.339	55.3105	-2.10132	EXL2
AT2G28305	29.56	55.29	12.96	9.77	45.3262	10.7067	-2.08183	LOG1
AT4G17460	18.65	30.04	4.81	8.47	25.9915	6.18404	-2.07142	HAT1
AT4G38470	172.47	224.16	41.61	66.73	211.053	50.508	-2.06302	STY46
AT2G17840	260.93	154.32	56.54	55.15	218.719	52.4436	-2.06024	ERD7
AT3G02140	7.36	9.33	2.24	2.41	8.86724	2.17715	-2.02605	AFP4
AT1G04240	94.28	131.22	30.67	32.89	120.007	29.7844	-2.01049	IAA3
AT2G43050	12.82	12.14	3.11	4.03	13.2251	3.33867	-1.98594	PME16
AT3G61060	115.17	135.57	37.57	34.25	133.213	33.7538	-1.98061	PP2A13
AT3G62100	24.14	30.37	8.89	6.7	28.9802	7.34549	-1.98014	IAA30
AT5G63160	140.24	132.1	34.16	45.5	144.385	37.2687	-1.95388	BT1
AT5G49360	117.88	97.47	30.37	33.32	113.944	29.8684	-1.93163	BXL1
AT1G02640	105.6	90.98	26.56	33.47	104.043	28.0797	-1.88958	BXL2
AT1G72416	59.61	58.87	18.32	18.53	62.7742	17.2829	-1.86083	Chaperone DnaJ-domain superfamily protein
AT4G33450	8.78	16.9	5.3	2.75	13.7334	3.81403	-1.8483	MYB69
AT3G15210	166.51	199.24	51.62	64.78	194.581	54.5192	-1.83553	ERF4
AT3G63440	41.62	64.51	20.04	14.88	56.5744	16.4569	-1.78146	CKX6
AT4G20780	44.48	76.11	23.99	15.9	64.3974	18.8446	-1.77285	CML42
AT5G57520	31.71	54.58	19.38	9.05	46.1168	13.516	-1.77062	ZFP2
AT5G11330	51.05	48.34	16.26	16.82	52.6502	15.5181	-1.76249	FAD/NAD(P)-binding oxidoreductase family protein
AT3G06500	124.04	85.25	33.09	38.31	110.421	33.4291	-1.72383	INVC
AT4G14680	149.65	147.54	52.31	49.98	157.605	48.0646	-1.71327	APS3
AT5G59730	138.22	88.73	34.8	43.99	119.682	36.8711	-1.69864	exocyst subunit exo70 family protein H7
AT2G43920	24.7	25.31	6.54	11.3	26.5154	8.30138	-1.6754	HOL2
AT4G03110	40.53	32.62	9.84	16.42	38.7513	12.2641	-1.6598	BRN1
AT5G57800	115.28	122.08	38.17	47.61	125.926	40.1219	-1.65011	CER3
AT4G32480	107.69	93.58	23.98	51.11	106.505	34.8533	-1.61156	Protein of unknown function (DUF506)
AT5G67180	18.41	18.15	5.74	7.87	19.3722	6.35325	-1.60842	TOE3
AT5G28770	61.84	58.72	21.89	24.1	63.8978	21.5694	-1.56678	BZIP63
AT2G40330	42.6	52.05	20.89	15.18	50.3458	17.0219	-1.56448	PYL6
AT3G06640	12.13	12.84	5.44	4.17	13.246	4.53191	-1.54736	PAS domain-containing protein tyrosine kinase family protein
AT3G14050	58.66	93.24	29.59	30.28	81.0169	28.0975	-1.52778	RSH2
