## Supplementary file 5 for "Cell type-specific control of secondary cell wall formation by Musashi-type translational regulators in Arabidopsis"

### Sheet: Xylem
Quantification of the LM10 and LM11 fluorescence signals from the xylem cells from Col-0 and msil2/4 mutant inflorescence stems
Label	Mean	Std Dev	Min	Max					Label	Mean	Std Dev	Min	Max
LM11 Col1-1 Puit4Xylem PMT 500.lif_Series003Snapshot1_Resize001_ch00.jpg (red)	116	39	64	255					LM11msil2/4-1 Puit4Xylem PMT 500.lif_Series002Snapshot1_Resize001_ch00.jpg (red)	106	32	59	255
LM11 Col1-1 Puit4Xylem PMT 500.lif_Series002Snapshot1_Resize001_ch00.jpg (red)	121	38	67	255					LM11 msil2/4-1 Puit4Xylem PMT 500.lif_Series001Snapshot1_Resize001_ch00.jpg (red)	131	39	72	255
LM11 Col1-1 Puit4Xylem PMT 500.lif_Series001Snapshot1_Resize001_ch00.jpg (red)	157	46	86	255					LM11 msil2/4-1 Puit4Xylem PMT 500.lif_Series004Snapshot1_Resize001_ch00.jpg (red)	93	28	51	255
LM11 Col1-1 Puit4Xylem PMT 500.lif_Series004Snapshot1_Resize001_ch00.jpg (red)	210	43	114	255					LM11 msil2/4-1 Puit4Xylem PMT 500.lif_Series003Snapshot1_Resize001_ch00.jpg (red)	127	35	69	252
LM11 Col2-1 Puit4Xylem PMT 500.lif_Series006Snapshot1_Resize001_ch00.jpg (red)	101	30	56	254					LM11 msil2/4-2 Puit4Xylem PMT 500.lif_Series004Snapshot1_Resize001_ch00.jpg (red)	141	42	78	255
LM11 Col2-1 Puit4Xylem PMT 500.lif_Series005Snapshot1_Resize001_ch00.jpg (red)	81	23	45	248					LM11 msil2/4-2 Puit4Xylem PMT 500.lif_Series001Snapshot1_Resize001_ch00.jpg (red)	149	47	82	255
LM11 Col2-1 Puit4Xylem PMT 500.lif_Series004Snapshot1_Resize001_ch00.jpg (red)	90	24	50	247					LM11 msil2/4-2 Puit4Xylem PMT 500.lif_Series002Snapshot1_Resize001_ch00.jpg (red)	102	31	57	255
LM11 Col2-1 Puit4Xylem PMT 500.lif_Series007Snapshot1_Resize001_ch00.jpg (red)	182	44	99	255					LM11 msil2/4-2 Puit4Xylem PMT 500.lif_Series003Snapshot1_Resize001_ch00.jpg (red)	108	35	60	255
LM11 Col3-1 Puit4Xylem PMT 500.lif_Series005Snapshot1_Resize001_ch00.jpg (red)	113	31	63	254					LM11 msil2/4-3 Puit4Xylem PMT 500.lif_Series004Snapshot1_Resize001_ch00.jpg (red)	178	48	99	255
LM11 Col3-1 Puit4Xylem PMT 500.lif_Series001Snapshot1_Resize001_ch00.jpg (red)	110	32	61	253					LM11 msil2/4-3 Puit4Xylem PMT 500.lif_Series005Snapshot1_Resize001_ch00.jpg (red)	104	28	58	255
LM11 Col3-1 Puit4Xylem PMT 500.lif_Series004Snapshot1_Resize001_ch00.jpg (red)	90	26	50	253					LM11 msil2/4-3 Puit4Xylem PMT 500.lif_Series001Snapshot1_Resize001_ch00.jpg (red)	143	39	79	255
LM11 Col3-1 Puit4Xylem PMT 500.lif_Series002Snapshot1_Resize001_ch00.jpg (red)	104	26	58	253					LM11 msil2/4-3 Puit4Xylem PMT 500.lif_Series003Snapshot1_Resize001_ch00.jpg (red)	184	47	101	255
LM10 Col2-1 Puit2 Xylem PMT 520.lif_Series004	157	46	85	255					LM10 R24-1 Puit3 Xylem PMT 520.lif_Series003	101	33	56	255
LM10 Col2-1 Puit2 Xylem PMT 520.lif_Series003	132	41	73	255					LM10 R24-1 Puit3 Xylem PMT 520.lif_Series002	125	41	69	255
LM10 Col2-1 Puit2 Xylem PMT 520.lif_Series002	146	44	79	255					LM10 R24-1 Puit3 Xylem PMT 520.lif_Series001	100	34	56	255
LM10 Col2-1 Puit2 Xylem PMT 520.lif_Series001	125	41	68	255					LM10 R24-1 Puit3 Xylem PMT 520.lif_Series004	124	39	67	255
LM10 Col2-1 Puit2 XylemPMT 520.lif_Series005	174	48	93	255					LM10 R24-2 Puit2 Xylem PMT 520.lif_Series002	128	37	71	255
LM10 Col3-1 Puit2 Xylem PMT 520.lif_Series004	168	44	91	255					LM10 R24-2 Puit2 Xylem PMT 520.lif_Series001	198	46	107	255
LM10 Col3-1 Puit2 Xylem PMT 520.lif_Series002	154	43	84	255					LM10 R24-2 Puit2 Xylem PMT 520.lif_Series003	172	45	96	255
LM10 Col3-1 Puit2Xylem PMT 520.lif_Series001	196	47	104	255					LM10 R24-2 Puit2 Xylem PMT 520.lif_Series005	158	41	88	255
										157	44	87	255
					average	SD					Average	SD
				LM11 COL	122.917	39.6747				LM11 msil2/4	130.5	29.7978
				LM10 COL	156	23				LM10 msil2/4	140	33
	template image representative

### Sheet: Fibers
Quantification of the LM10 and LM11 fluorescence signals from the interfascicular cells from Col-0 and msil2/4 mutant inflorescence stems
	Label	Mean	Std Dev	Min Thr	MaX Thr			Label	Mean	Std Dev	Min Thr	MaX Thr
1	LM11 Col1-1 Puit4.fibers_Series003_Crop001_Processed001_ch00.tif (red):ROI PERP	130	49	68	255		1	LM11 msil2/4-2 Puit4.fiber_Series001_Crop001_Processed001_ch00.tif (red):ROI PERP	91	31	50	255
2	LM11 Col1-1 Puit4.fiber_Series005_Crop001_Processed001_ch00.tif (red):ROI PERP	198	57	89	255		2	LM11 msil2/4-2 Puit4.fiber_Series002_Crop001_Processed001_ch00.tif (red):ROI PERP	115	39	62	255
3	LM11 Col1-1 Puit4.fiber_Series006_Crop001_Processed001_ch00.tif (red):ROI PERP	207	52	95	255		3	LM11 msil2/4-2 Puit4.fiber_Series003_Crop001_Processed001_ch00.tif (red):ROI PERP	179	56	87	255
4	LM11 Col2-1 Puit4.fiber_Series001_Crop001_Processed001_ch00.tif (red):ROI PERP	95	30	52	255		4	LM11 msil2/4-1 Puit5.fiber_Series001_Crop001_Processed001_ch00.tif (red):ROI PERP	179	58	84	255
5	LM11 Col2-1 Puit4.fiber_Series003_Crop001_Processed001_ch00.tif (red):ROI PERP	168	54	83	255		5	LM11 msil2/4-1 Puit5.fiber_Series002_Crop001_Processed001_ch00.tif (red):ROI PERP	158	53	81	255
6	LM11 Col2-1 Puit4.fiber_Series004_Crop001_Processed001_ch00.tif (red):ROI PERP	109	35	60	255		6	LM11 msil2/4-1 Puit5.fiber_Series003_Crop001_Processed001_ch00.tif (red):ROI PERP	139	44	75	255
7	LM11 Col3-1 Puit5.fiber_Series001_Crop001_Processed001_ch00.tif (red):ROI PERP	126	39	68	255		7	LM10 msil2/4-1 Puit3.fiber_Series001_Crop001_Processed001_ch00.tif (green):ROI PERP	92	33	50	255
8	LM11 Col3-1 Puit5.fiber_Series002_Crop001_Processed001_ch00.tif (red):ROI PERP	108	33	59	255		8	LM10 msil2/4-1 Puit3.fiber_Series002_Crop001_Processed001_ch00.tif (green):ROI PERP	92	32	51	255
9	LM11 Col3-1 Puit5.fiber_Series003_Crop001_Processed001_ch00.tif (red):ROI PERP	164	52	83	255		9	LM10 msil2/4-2 Puit2.fiber_Series001_Crop001_Processed001_ch00.tif (green):ROI PERP	83	26	45	255
10	LM10 Col2-1 Puit2.fiber_Series001_Crop001_Processed001.tif (green):ROI PERP	183	48	92	255		10	LM10 msil2/4-2 Puit2.fiber_Series002_Crop001_Processed001_ch00.tif (green):ROI PERP	140	46	74	255
11	LM10 Col2-1 Puit2.fiber_Series002_Crop001_Processed001.tif (green):ROI PERP	153	52	78	255		11	LM10 msil2/4-2 Puit2.fiber_Series003_Crop001_Processed001_ch00.tif (green):ROI PERP	117	38	63	255
12	LM10 Col3-1 Puit2.fiber_Series001_Crop001_Processed001.tif (green):ROI PERP	137	44	72	255
13	LM10 Col3-1 Puit2.fiber_Series002_Crop001_Processed001_ch00.tif (green):ROI PERP	171	48	88	255
14	LM10 Col3-1 Puit2.fiber_Series003_Crop001_Processed001_ch00.tif (green):ROI PERP	133	41	71	255
		Average	Std Dev						Average	Std Dev
	LM10 COL	155.4	21.5128					LM10 msil2/4	104.8	23.403
	LM11 COL	145	40.7646					LM11 msil2/4	143.5	35.5514
	template image representative
