## Supplementary file 7 for "Cell type-specific control of secondary cell wall formation by Musashi-type translational regulators in Arabidopsis"

### Sheet: plant genotyping
	Primers for plant genotyping
	Mutant name	Origin	Endogenous locus		TDNA		Transgene
	msil1-1	GABI_462A04	TL789	AATATCATAACCGTAAGCGCG	GABITDNA8409	atattgaccatcatactcattgc
			TL3353	TAACTATGGAGGCGGGTCTA	TL789	AATATCATAACCGTAAGCGCG
	msil2-1	SALK_066670	TL774	TACATTGTCAATACCAAAGCC	LBA1	TGGTTCACGTAGTGGGCCATCGC
			TL3351	TTACTGAGGCCGAGTTCAAG	TL774	TACATTGTCAATACCAAAGCC
	msil3-1	SALK_002477	TL776	AGTGGAGGCTTTGGACGACCC	LBA1	TGGTTCACGTAGTGGGCCATCGC
			TL777	CTTCTGCAATCATCTGATCTCC	TL777	CTTCTGCAATCATCTGATCTCC
	msil4-1	SALK_094167	TL778	CTTAATGGGTATGCTCAAGGG	LBA1	TGGTTCACGTAGTGGGCCATCGC
			TL942	CCGTGATGGCTCGCCTACAATATCG	TL779	GTAACTGCCAACATAACCTGG

### Sheet: primers for constructs
				Construct
				MSIL2F	TL976	gtcgacCTATGGGATCAATGAGGTCATCGAATGCC	TL924	ctgcagTGCTTCAATACCTGAAAACG		CTL235
				MSIL4F	TL974	gtcgacGGTAGCGATGGTGAATAGCCTGTTGAAG	TL975	ggatccAGTAGCAATTCCTGCAACAAAACCG		CTL235
			R4G bioch et mutations cDNA	MSIL4G	TL3527	aagcttGGTAGCGATGGTGAATAGCTTGTTGAAG	TL3528	gtcgacCTGCACACACACACAAAGGAATCG	promoter	CTL579
					TL3529	gtcgacATGCAATCGGATAATGGAAAGC	TL3530	ggatccAGTAGCAATTCCTCTGTTTGGTTG	cDNA
			localisation gDNA	MSIL2G	TL976	gtcgacCTATGGGATCAATGAGGTCATCGAATGCC	TL924	ctgcagTGCTTCAATACCTGAAAACG		CTL579
				MSIL4G	TL974	gtcgacGGTAGCGATGGTGAATAGCCTGTTGAAG	TL975	ggatccAGTAGCAATTCCTGCAACAAAACCG		CTL579
			recombinant prot.	MSIL4	TL4128	catatgATGCAATCGGATAATGGAAAGC	TL4129	ggatccCTAAGTAGCAATTCCTCTGTTTGGTTG		pET41

### Sheet: RT
		MSIL1	At5g55550	QPCR	TL3353	TAACTATGGAGGCGGGTCTA
				QPCR	TL3354	GACCAGGAGCAAAGTTGTTAAA
				semi_QPCR	TL788	CACATCATCGATGGCCGCACG
				semi_QPCR	TL789	AATATCATAACCGTAAGCGCG
		MSIL2	At4g26650	QPCR	TL3351	TTACTGAGGCCGAGTTCAAG
				QPCR	TL3352	CATACATTACCACAACATCAGC
				semi_QPCR	TL773	GTGCCAAAGGAGCTCTCCTCG
				semi_QPCR	TL774	TACATTGTCAATACCAAAGCC
		MSIL3	At5g47620	QPCR	TL3349	GTGACAGAGGCTGAGTTCAA
				QPCR	TL3350	GGTCATACATCACCACAACA
				semi_QPCR	TL776	AGTGGAGGCTTTGGACGACCC
				semi_QPCR	TL777	CTTCTGCAATCATCTGATCTCC
		MSIL4	At3g07810	QPCR	TL3347	GGGAAACAATGGTGGTCTTAAC
				QPCR	TL3348	GTTCCCACTTGATGATCCTC
					TL778	CTTAATGGGTATGCTCAAGGG
					TL779	GTAACTGCCAACATAACCTGG
		EF1alpha	AT5G60390	semi_QPCR	TL786	ctaaggatggtcagacccg
				semi_QPCR	TL787	cttcaggtatgaagacacc
		ESK1	AT3G55990	QPCR	TL4332	GATGCTCACACTTCGGTTCA
				QPCR	TL4333	AGGTAAACCGGGAAGACACC
		GXM1	AT1G09610	QPCR	TL4366	GGGTGACTTCTTGCCGAGTA
				QPCR	TL4367	CCACAACAAACGCTCAAAGA
		GXM3	AT1G33800	QPCR	TL4370	GTGCTGGACGACCTTTTTGT
				QPCR	TL4371	AAGCAAGTCCTTCAATGTCCA
		GUX1	At3g18660	QPCR	TL4303	CCATTACCGTAGACCGGAGA
				QPCR	TL4304	CACCTAATCTCGCAGCAACA
		Act7	AT5G09810	QPCR	TL1270	tcgtggtggtgagtttgttac
				QPCR	TL1271	cagcatcatcacaagcatcc
